# Rewriting nuclear epigenetic scripts in mitochondrial diseases as a strategy for heteroplasmy control

**DOI:** 10.1101/2024.12.30.630791

**Authors:** María J. Pérez, Rocío B. Colombo, Sebastián M. Real, María T. Branham, Sergio R. Laurito, Carlos T. Moraes, Lía Mayorga

**Affiliations:** Instituto de Histología y Embriología de Mendoza (IHEM, Universidad Nacional de Cuyo, CONICET). Mendoza, Argentina; Facultad de Ciencias de la Nutrición. Universidad Juan Agustín Maza. Mendoza, Argentina; Instituto de Fisiología, Facultad de Ciencias Médicas. Universidad Nacional de Cuyo. Mendoza, Argentina; Facultad de Ciencias Médicas. Universidad de Mendoza. Mendoza, Argentina; Facultad de Ciencias Exactas y Naturales. Universidad Nacional de Cuyo. Mendoza, Argentina; Department of Neurology, University of Miami Miller Schoo of Medicine. Miami, Florida, USA

## Abstract

Mitochondrial diseases, caused by mutations in either nuclear or mitochondrial DNA (mtDNA), currently have limited treatment options. For mtDNA mutations, reducing mutant-to-wild-type mtDNA ratio (heteroplasmy shift) is a promising therapeutic option, though current approaches face significant challenges. Previous research has shown that severe mitochondrial dysfunction triggers an adaptive nuclear epigenetic response, characterized by changes in DNA methylation, which does not occur or is less important when mitochondrial impairment is subtle. Building on this, we hypothesized that targeting nuclear DNA methylation could selectively compromise cells with high levels of mutant mtDNA, favor ones with lower mutant load and thereby reduce overall heteroplasmy.

Using cybrid models harboring two disease-causing mtDNA mutations—m.13513G>A and m.8344A>G—at varying heteroplasmy levels, we discovered that both the mutation type and load distinctly shape the nuclear DNA methylome. We found this methylation pattern to be critical for the survival of high-heteroplasmy cells but not for the low-heteroplasmy ones. Consequently, by disrupting this epigenetic programming with FDA approved DNA methylation inhibitors we managed to selectively impact high-heteroplasmy cybrids and reduce heteroplasmy. These findings were validated in both cultured cells and an *in vivo* xenograft model.

Our study reveals a previously unrecognized role for nuclear DNA methylation in regulating cell survival in the context of mitochondrial heteroplasmy. This insight not only advances our understanding of mitochondrial-nuclear interactions but also introduces epigenetic modulation as a possible therapeutic avenue for mitochondrial diseases.
