## Supplementary file 2 for "Rewriting nuclear epigenetic scripts in mitochondrial diseases as a strategy for heteroplasmy control"

### Sheet: LogMethylRatios(Sigmoid)
chr1	chr2	chr3	chr4	chr5	chr6	chr7	chr8	chr9	chr10	chr11	chr12	chr13	chr14	chr15	chr16	chr17	chr18	chr19	chr20	chr21	chr22	chrX	chrM	Cond	Sample
0.716818	0.765342	0.735611	0.672953	0.658552	0.756433	0.742612	0.704832	0.725865	0.708139	0.71343	0.728268	0.756327	0.746921	0.731461	0.67027	0.743232	0.701168	0.699776	0.699741	0.679283	0.698221	0.618236	0.00131247	LoDec	Barcode01.bam
0.637299	0.549402	0.653756	0.567872	0.567495	0.59573	0.600327	0.565729	0.565247	0.64755	0.64102	0.657912	0.656871	0.554423	0.635972	0.640523	0.724199	0.571991	0.63684	0.631037	0.434342	0.769453	0.515455	0.00202598	LoDec	Barcode02.bam
0.721106	0.726721	0.713126	0.675188	0.669125	0.739096	0.715047	0.685642	0.71798	0.686506	0.711109	0.720404	0.743621	0.735403	0.74205	0.681709	0.72945	0.673002	0.658491	0.665972	0.694797	0.721891	0.61805	0.000782619	LoDec	Barcode03.bam
0.745259	0.769637	0.758525	0.723469	0.72953	0.748404	0.764233	0.732693	0.761974	0.738118	0.739528	0.762858	0.781954	0.755348	0.77443	0.735758	0.765853	0.754703	0.721181	0.733747	0.648281	0.745342	0.703749	0.00141051	HiDec	Barcode04.bam
0.738819	0.752442	0.750344	0.720916	0.691428	0.749488	0.763175	0.713617	0.740519	0.707134	0.722629	0.763681	0.752451	0.737556	0.750582	0.717493	0.749471	0.70397	0.709808	0.713156	0.717846	0.727454	0.659127	0.00154986	HiDec	Barcode05.bam
0.73922	0.756899	0.766694	0.707453	0.72194	0.746966	0.720426	0.710805	0.730673	0.743304	0.744004	0.714654	0.794267	0.744407	0.763172	0.698392	0.656341	0.724455	0.695943	0.696506	0.751923	0.745191	0.671394	0.00194114	HiDec	Barcode06.bam
0.746928	0.776657	0.767306	0.700479	0.719691	0.78846	0.760313	0.732078	0.765038	0.754909	0.748109	0.771659	0.777598	0.758684	0.763334	0.706684	0.774893	0.75742	0.691924	0.705452	0.635407	0.724418	0.613171	0.000865544	LoDMSO	Barcode07.bam
0.759083	0.786307	0.7759	0.748184	0.724585	0.765855	0.778658	0.745227	0.79608	0.747376	0.769759	0.759329	0.777455	0.762364	0.790538	0.71345	0.773935	0.783686	0.719869	0.686224	0.616079	0.757594	0.659511	0.00148839	LoDMSO	Barcode08.bam
0.734846	0.805546	0.750946	0.676516	0.689894	0.781227	0.788985	0.71347	0.81006	0.753116	0.737411	0.76568	0.747977	0.778123	0.719099	0.739463	0.767537	0.747916	0.757089	0.744488	0.544949	0.767924	0.661859	0.00113717	LoDMSO	Barcode09.bam
0.786662	0.798585	0.782473	0.735526	0.770118	0.798122	0.778854	0.70055	0.818954	0.753632	0.768535	0.776346	0.812714	0.764463	0.781838	0.743351	0.788164	0.793491	0.712008	0.774277	0.78803	0.787697	0.693294	0.00130597	HiDMSO	Barcode10.bam
0.772307	0.769577	0.774923	0.754263	0.774721	0.801194	0.779251	0.776186	0.800395	0.733732	0.775378	0.774905	0.774317	0.798495	0.798095	0.761678	0.781784	0.77272	0.737033	0.746699	0.648277	0.788106	0.671617	0.000901397	HiDMSO	Barcode11.bam
0.774729	0.794375	0.789229	0.771374	0.763896	0.800816	0.786022	0.771651	0.782208	0.772271	0.788395	0.807782	0.78549	0.786797	0.748762	0.770603	0.79291	0.770915	0.757868	0.773363	0.711039	0.776595	0.711876	0.00111206	HiDMSO	Barcode12.bam

### Sheet: GlobalMethylation
.y.	group1	group2	p	p.adj	p.format	p.signif	method
value	HiDMSO	HiDec	1.23638e-10	6.2e-10	1.2e-10	****	Wilcoxon
value	HiDMSO	LoDMSO	3.21966e-05	6.4e-05	3.2e-05	****	Wilcoxon
value	HiDMSO	LoDec	9.35528e-17	5.6e-16	< 2e-16	****	Wilcoxon
value	HiDec	LoDMSO	0.0128747	0.013	0.013	*	Wilcoxon
value	HiDec	LoDec	1.17292e-08	3.5e-08	1.2e-08	****	Wilcoxon
value	LoDMSO	LoDec	3.77666e-10	1.5e-09	3.8e-10	****	Wilcoxon

### Sheet: GlobalMethDmsoVsDec
.y.	group1	group2	p	p.adj	p.format	p.signif	method
value	DMSO	Dec	8.49189e-17	8.5e-17	<2e-16	****	Wilcoxon

### Sheet: GlobalMethHiVsLo
.y.	group1	group2	p	p.adj	p.format	p.signif	method
value	Hi	Lo	2.75571e-08	2.8e-08	2.8e-08	****	Wilcoxon

### Sheet: GlobalMethHiDmsoVsLoDec
.y.	group1	group2	p	p.adj	p.format	p.signif	method
value	HiDMSO	HiDec	1.23638e-10	1.2e-10	1.2e-10	****	Wilcoxon

### Sheet: GlobalMethLoDmsoVsLoDec
.y.	group1	group2	p	p.adj	p.format	p.signif	method
value	LoDMSO	LoDec	3.77666e-10	3.8e-10	3.8e-10	****	Wilcoxon

### Sheet: MethByChrDmsoVsDec
Chromosome	Group1	Group2	W	p_value	significance
chr1	DMSO	Dec	33	0.0151515	*
chr2	DMSO	Dec	35	0.004329	**
chr3	DMSO	Dec	34	0.00865801	**
chr4	DMSO	Dec	30	0.0649351
chr5	DMSO	Dec	30	0.0649351
chr6	DMSO	Dec	36	0.0021645	**
chr7	DMSO	Dec	34	0.00865801	**
chr8	DMSO	Dec	29	0.0930736
chr9	DMSO	Dec	36	0.0021645	**
chr10	DMSO	Dec	34	0.00865801	**
chr11	DMSO	Dec	34	0.00865801	**
chr12	DMSO	Dec	34	0.00865801	**
chr13	DMSO	Dec	25	0.309524
chr14	DMSO	Dec	36	0.0021645	**
chr15	DMSO	Dec	27	0.179654
chr16	DMSO	Dec	32	0.025974	*
chr17	DMSO	Dec	36	0.0021645	**
chr18	DMSO	Dec	35	0.004329	**
chr19	DMSO	Dec	30	0.0649351
chr20	DMSO	Dec	30	0.0649351
chr21	DMSO	Dec	14	0.588745
chr22	DMSO	Dec	30	0.0649351
chrX	DMSO	Dec	25	0.309524
chrM	DMSO	Dec	8	0.132035

### Sheet: MethByChrHiVsLo
Chromosome	Group1	Group2	W	p_value	significance
chr1	Lo	Hi	6	0.0649351
chr2	Lo	Hi	16	0.818182
chr3	Lo	Hi	8	0.132035
chr4	Lo	Hi	4	0.025974	*
chr5	Lo	Hi	3	0.0151515	*
chr6	Lo	Hi	12	0.393939
chr7	Lo	Hi	11	0.309524
chr8	Lo	Hi	10	0.24026
chr9	Lo	Hi	12	0.393939
chr10	Lo	Hi	14	0.588745
chr11	Lo	Hi	8	0.132035
chr12	Lo	Hi	9	0.179654
chr13	Lo	Hi	5	0.0411255	*
chr14	Lo	Hi	12	0.393939
chr15	Lo	Hi	8	0.132035
chr16	Lo	Hi	5	0.0411255	*
chr17	Lo	Hi	12	0.393939
chr18	Lo	Hi	10	0.24026
chr19	Lo	Hi	9	0.179654
chr20	Lo	Hi	5	0.0411255	*
chr21	Lo	Hi	4	0.025974	*
chr22	Lo	Hi	9	0.179654
chrX	Lo	Hi	2	0.00865801	**
chrM	Lo	Hi	15	0.699134

### Sheet: m.13513 base call count
Sample	Cond	Nucleotide	Count		heteroplasmy			heteroplasmy	13H	13H-dec	13L	13L-dec
Barcode01.bam	LoDe	A	2		0.133333				0.8	0.764706	0.238095	0.133333
Barcode01.bam	LoDe	G	13						0.772727	0.470588	0.0526316	0
Barcode02.bam	LoDe	A	0		0				0.697674	0.625	0	0.166667
Barcode02.bam	LoDe	G	1
Barcode03.bam	LoDe	A	6		0.166667
Barcode03.bam	LoDe	G	30
Barcode04.bam	HiDe	A	26		0.764706
Barcode04.bam	HiDe	G	8
Barcode05.bam	HiDe	A	16		0.470588
Barcode05.bam	HiDe	G	18
Barcode06.bam	HiDe	A	5		0.625
Barcode06.bam	HiDe	G	3
Barcode07.bam	LoDMSO	A	5		0.238095
Barcode07.bam	LoDMSO	G	16
Barcode08.bam	LoDMSO	A	1		0.0526316
Barcode08.bam	LoDMSO	G	18
Barcode09.bam	LoDMSO	A	0		0
Barcode09.bam	LoDMSO	G	5
Barcode10.bam	HiDMSO	A	12		0.8
Barcode10.bam	HiDMSO	G	3
Barcode11.bam	HiDMSO	A	17		0.772727
Barcode11.bam	HiDMSO	G	5
Barcode12.bam	HiDMSO	A	30		0.697674
Barcode12.bam	HiDMSO	G	13
